# Metabolic and ribosomal dysregulation drive developmental arrest of *Schistosoma japonicum* in non-permissive rats

**DOI:** 10.1101/2025.05.20.655015

**Authors:** Yuepeng Wang, Enlu Tang, Shaoyun Cheng, Xu Chen, Wenjun Cheng, Yang Hong, Wei Hu, Jipeng Wang

## Abstract

Parasitic flatworms of the genus *Schistosoma* infect a wide range of definitive hosts, which are categorized as permissive or non-permissive based on their capacity to support parasite development. Unlike permissive hosts such as mice, *Schistosoma japonicum* undergoes pronounced developmental arrest in non-permissive hosts like rats; however, the molecular mechanisms underlying this phenomenon remain largely unclear. In this study, we conducted a comprehensive morphological and transcriptomic comparison of *S. japonicum* derived from mouse and rat hosts at multiple time points post-infection, identifying the period between 12 and 24 days post-infection (dpi) as a critical window for developmental arrest in parasites from rats. Utilizing single-cell RNA sequencing, we constructed a high-resolution cellular atlas of *S. japonicum* at 14 and 24 dpi from both host species, revealing host-dependent alterations in cell composition and transcriptional programs during parasite development. Functional analyses further demonstrated that impairments in mitochondrial function and anaerobic glycolysis contribute to the developmental arrest observed in parasites from rats. Additionally, downregulation of ribosomal genes was associated with reduced protein synthesis and impaired cell proliferation. Together, these findings suggest that disruptions in energy metabolism and ribosomal function are key drivers of developmental arrest in non-permissive hosts. This study provides novel, parasite-centered insights into host permissiveness and identifies potential molecular targets for schistosomiasis control strategies.
