## Supplementary Tables for "Metabolic and ribosomal dysregulation drive developmental arrest of *Schistosoma japonicum* in non-permissive rats": Table S2_Marker genes for each cell type identified in the integrated single-cell RNA sequencing (scRNA-seq) dataset of S. japonicum..xlsx

### Sheet: Sheet1
cell type	marker genes
Somatic stem cells	Sjc_0000924, Sjc_0008047 (klf-11), Sjc_0001581 (fgfrA), Sjc_0007059 (fgfrB), Sjc_0008087 (hesl), Sjc_0005962 (nanos-2), Sjc_0006975 (zfp-1)
Parenchyma	Sjc_0005717 (cb2), Sjc_0005093 (lap), Sjc_0006652 (serpin), Sjc_0004956 (tgfbi)
Tegument progenitors	Sjc_0001087 (p53)
Progeny 1	Sjc_0000576 (zfp1-1), Sjc_0000004 (tsp2)
Progeny 2	Sjc_0002985 (onzin), Sjc_0000004 (tsp2)
Syncytium	Sjc_0007836 (annexin b2), Sjc_0000920 (tal), Sjc_0008832 (npp-5), Sjc_0000125 (sm25), Sjc_0000129 (sm25), Sjc_0000004 (tsp2), Sjc_0007314 (gtp-4), Sjc_0000295 (calpain)
Intestinal progenitors	Sjc_0008495 (hnf4)
Intestine	Sjc_0002267 (ctsb1.1), Sjc_0000045 (ctsl), Sjc_0000153 (hmgbs)
Early muscle progenitors	Sjc_0005298 (myoD), Sjc_0007906 (cabp)
Late muscle progenitors	Sjc_0002352 (tcf15), Sjc_0004691 (troponin)
Muscle	Sjc_0007743 (myosin), Sjc_0004691 (troponin), Sjc_0009480 (tpm2)
Neural progenitors	Sjc_0001267 (7b2), Sjc_0005786 (cpx)
Neuron	Sjc_0001267 (7b2)
Ciliated neuron	Sjc_0008945 (p25α)
KK7 Neuron	Sjc_0002936 (kk7)
Germline stem cells	Sjc_0009220 (eled), Sjc_0006622 (nanos-1), Sjc_0009231 (boule), Sjc_0004843 (oc-1, specific to male GSCs)
GSC progeny	Sjc_0009220 (eled), Sjc_0006622 (nanos-1), Sjc_0008219 (horm2), Sjc_0004774 (meiob), Sjc_0007561 (nuob)
Male gametes	Sjc_0006842 (cep162), Sjc_0008496 (mad1)
Female gametes	Sjc_0000007 (bmpg), Sjc_0004512 (clec)
Vitellarium	Sjc_0000108, Sjc_0001886 (ataxin-2), Sjc_0007461 (p48)
Flame cell	Sjc_0001697 (igsf9b), Sjc_0000530 (sialidase)
Anterior cell mass	Sjc_0002709 (pla2)
Posterior gland	Sjc_0001890 (foxA), Sjc_0007106 (meg-8.1)
