## Supplementary Tables for "Metabolic and ribosomal dysregulation drive developmental arrest of *Schistosoma japonicum* in non-permissive rats": Table S5_Significantly downregulated genes identified from both bulk and single-cell RNA sequencing..xlsx

### Sheet: bulk RNA-seq
Gene_ID	p	log2FoldChange	Average expression in worms from mice	Average expression in worms from rats	Annotation
Sjc_0009394	0.00568824	-4.97699	5.71357	0	C-Jun-amino-terminal kinase-interacting 4-like
Sjc_0000612	0.0254285	-3.19385	9.04788	0.992453	Major egg antigen
Sjc_0009330	0.000398431	-3.10835	22.7334	2.64588	Tetraspanin-CD63 receptor
Sjc_0002112	2.1e-07	-2.89935	51.543	6.93855	ribonuclease T2-like
Sjc_0006423	1.65e-05	-2.47555	82.2092	14.7917	Early growth response protein 1
Sjc_0009697	6.25e-07	-2.06976	375.001	89.2641	Heat shock 70 kDa protein like
Sjc_0008458	0.0184945	-2.0259	18.587	4.53598	hypothetical protein
Sjc_0003318	0.0130365	-1.86463	27.7124	7.59386	Cysteine-rich protein 2
Sjc_0009612	0.0241817	-1.68832	48.5413	15.0181	hypothetical protein
Sjc_0004275	0.00022052	-1.57217	103.209	34.6603	TIP41-like protein
Sjc_0008928	0.0312058	-1.54482	39.2337	13.4062	hypothetical protein
Sjc_0006295	0.0400599	-1.43674	16.9199	6.26993	5-hydroxytryptamine receptor 7
Sjc_0002188	7.83e-05	-1.42968	70.8334	26.3071	nad dependent epimerase/dehydratase
Sjc_0000437	0.0312214	-1.41837	23.7687	8.92911	Cathepsin L-like proteinase
Sjc_0009263	0.0281939	-1.35111	26.0598	10.1998	hypothetical protein
Sjc_0006694	3.95e-05	-1.21851	668.766	287.423	Tubulin alpha chain
Sjc_0003236	0.0156067	-1.18895	44.8737	19.6099	Calcium-binding protein
Sjc_0003043	0.00169469	-1.09207	537.42	251.967	Ubiquinol cytochrome c oxidoreductase subunit 6
Sjc_0002755	0.0341796	-1.06606	30.3782	14.4945	hypothetical protein
Sjc_0006399	0.00325685	-1.03745	83.9054	40.8487	Leishmanolysin-like peptidase
Sjc_0003187	0.0036343	-1.03482	82.8522	40.4492	ATP-binding cassette sub-family A member 2
Sjc_0003262	0.0399089	-1.03323	28.1812	13.7377	yippee protein
Sjc_0005935	0.0109669	-1.02038	355.586	175.361	Small ubiquitin-related modifier 2-B
Sjc_0002573	0.00048964	-0.952227	131.914	68.1739	Glycerol-3-phosphate dehydrogenase 1-like protein
Sjc_0000126	0.022139	-0.935553	67.1839	35.0597	25 kDa integral membrane protein
Sjc_0008371	7.35e-05	-0.930008	1122.36	588.903	Calcium-binding EF-hand
Sjc_0000225	8.42e-06	-0.892374	23938.1	12896.1	heat shock protein 90
Sjc_0000500	0.0240352	-0.890578	95.7332	51.5142	hypothetical protein
Sjc_0003507	0.000208384	-0.877521	990.487	538.967	Cytochrome c oxidase subunit VIc
Sjc_0000044	0.000168792	-0.85112	307.853	170.508	Frizzled-5
Sjc_0007241	0.0100272	-0.848483	138.515	76.9446	CTP synthase 2
Sjc_0000127	0.0180753	-0.840258	196.612	109.737	25 kDa integral membrane protein
Sjc_0008545	0.00442661	-0.818124	724.958	410.986	ATPase
Sjc_0009486	0.000116046	-0.809889	3455.75	1971.07	40S ribosomal protein S21
Sjc_0001368	0.0111947	-0.778932	225.303	131.186	hypothetical protein
Sjc_0000157	0.000308297	-0.74205	4139.59	2474.92	N-acetyltransferase 9
Sjc_0001988	0.0361974	-0.735044	70.2379	42.2004	hypothetical protein
Sjc_0003679	0.000719339	-0.725396	275.154	166.382	Cytoplasmic dynein 1 light intermediate chain 2
Sjc_0009146	0.000382203	-0.71732	3982.55	2422.08	10 kDa heat shock protein%2C mitochondrial
Sjc_0007737	0.0412483	-0.714595	203.678	123.973	60S ribosomal protein L39
Sjc_0001802	0.0042654	-0.705516	3511.04	2152.81	60S ribosomal protein L37a
Sjc_0005922	0.00478654	-0.701268	865.363	532.058	putative small nuclear ribonucleoprotein G
Sjc_0002975	0.000230732	-0.698508	4732.59	2916.01	Dynein light chain LC6%2C flagellar outer arm
Sjc_0005249	0.0162979	-0.691398	243.844	150.917	copper chaperone
Sjc_0008099	0.00380114	-0.690612	3831.9	2373.98	60S ribosomal protein L44
Sjc_0000224	0.000953001	-0.687305	38367.1	23826.5	heat shock protein 90
Sjc_0003473	0.00315261	-0.685406	162.97	101.273	phosphatase 3 regulatory subunit
Sjc_0008399	0.0012715	-0.68106	1102.61	687.469	hypothetical protein
Sjc_0005245	0.0112751	-0.674896	141.156	88.3748	Extracellular superoxide dismutase [Cu-Zn]
Sjc_0002513	0.000480083	-0.664555	1057.25	666.793	Transmembrane protein 258
Sjc_0003319	0.0174912	-0.661935	267.951	169.224	Cysteine-rich protein 1
Sjc_0006359	0.0107193	-0.661422	926.063	585.286	60S ribosomal protein L29
Sjc_0003258	0.00306667	-0.657147	214.016	135.842	Dehydrogenase/reductase SDR family member 1
Sjc_0001956	0.00270837	-0.634787	391.575	252.209	hypothetical protein
Sjc_0003105	0.0229035	-0.634288	218.146	140.37	Insulin receptor-related protein
Sjc_0003078	0.00598985	-0.622688	1615.06	1048.7	hypothetical protein
Sjc_0002903	0.00965276	-0.619076	278.671	181.36	16 kDa calcium-binding protein
Sjc_0006830	0.0028434	-0.616598	185.479	120.895	tegumental antigen
Sjc_0000004	0.00513852	-0.602963	4068.97	2679.09	CD63 antigen
Sjc_0007786	0.0106111	-0.600825	153.017	100.864	hypothetical protein
Sjc_0009168	0.0269578	-0.598633	144.918	95.8864	Synaptic vesicular amine transporter
Sjc_0003342	0.0159699	-0.592871	810.241	537.185	Kinesin-associated protein 3
Sjc_0009230	0.00609137	-0.592088	2511.31	1665.7	40S ribosomal protein S27
Sjc_0002198	0.026049	-0.589451	97.364	64.6813	hypothetical protein
Sjc_0009759	0.00801457	-0.588839	61210.3	40697.3	NADH dehydrogenase subunit 5 (mitochondrion)
Sjc_0001109	0.0314023	-0.585793	399.588	266.07	hypothetical protein
Sjc_0001651	0.0484264	-0.582876	123.321	82.1953	hypothetical protein
Sjc_0000911	0.0117901	-0.579998	565.979	378.411	hypothetical protein
Sjc_0000274	0.0110035	-0.560284	355.88	241.588	Cationic amino acid transporter 4
Sjc_0006511	0.00610368	-0.559847	1004.56	681.173	F type H transporting ATPase subunit e
Sjc_0003248	0.00152965	-0.559451	9604.62	6517.18	60S ribosomal protein L32
Sjc_0004673	0.0158357	-0.555563	411.868	280.001	Cyclin-dependent kinase 2-associated protein 1
Sjc_0009449	0.0401763	-0.552591	344.164	234.41	hypothetical protein
Sjc_0004103	0.0389009	-0.550463	264.387	180.314	hypothetical protein
Sjc_0007935	0.0173033	-0.533916	1370.17	946.185	39S ribosomal protein L52%2C mitochondrial
Sjc_0008098	0.0130468	-0.533313	3207.25	2215.85	60S ribosomal protein L37
Sjc_0002871	0.0422893	-0.533237	118.566	82.0364	oxalate/formate antiporter
Sjc_0001777	0.00208433	-0.530854	978.053	676.668	Histone H4
Sjc_0008874	0.0410205	-0.527751	148.207	102.651	Coiled-coil domain-containing protein
Sjc_0009473	0.0461639	-0.52625	97.0631	67.3878	hypothetical protein
Sjc_0003564	0.0479778	-0.518304	346.657	241.771	cyclin
Sjc_0002944	0.00497262	-0.515068	13661.2	9559.5	40S ribosomal protein S9
Sjc_0003500	0.0216613	-0.508647	2344.61	1647.73	ribosomal biogenesis protein LAS1
Sjc_0003081	0.00340876	-0.50625	401.983	282.895	B9 domain-containing protein 1
Sjc_0004830	0.0168256	-0.505155	940.771	662.609	Bardet-Biedl syndrome 5 protein like
Sjc_0002514	0.00716178	-0.502649	5499.89	3881.7	60S ribosomal protein L34
Sjc_0006351	0.0106352	-0.500843	6539.56	4621.3	40S ribosomal protein S20

### Sheet: scRNA-seq
Gene_ID	p	log2FoldChange	Percentage of cells in worms from mice	Percentage of cells in worms from rats	Annotation
nd3	0	-1.16803	0.968	0.941	ND3
Sjc_0001816	4.76e-224	-1.15622	0.386	0.246	hypothetical protein
nd4	0	-1.10259	0.919	0.794	ND4
Sjc_0000103	0	-0.97075	0.835	0.676	hypothetical protein
Sjc_0000898	7.47e-218	-0.954517	0.575	0.359	putative dynein light chain
nd2	0	-0.946038	0.977	0.962	ND2
Sjc_0004045	0	-0.93135	0.878	0.745	L-lactate dehydrogenase A chain
Sjc_0000004	9.08e-81	-0.917269	0.254	0.185	CD63 antigen
Sjc_0000901	9.53e-222	-0.911426	0.682	0.471	Dynein light chain
Sjc_0008125	9.13e-59	-0.900124	0.219	0.165	Protein of unknown function
Sjc_0009525	1.77e-171	-0.866963	0.821	0.604	hypothetical protein
Sjc_0000979	0	-0.848217	0.7	0.526	Myosin regulatory light chain B%2C smooth adductor muscle
Sjc_0008371	0	-0.825631	0.783	0.66	Calcium-binding EF-hand
Sjc_0003853	0	-0.821086	0.978	0.918	Actin-2
Sjc_0005499	0	-0.819759	0.899	0.819	Peptidyl-prolyl cis-trans isomerase B
Sjc_0008822	0	-0.811663	0.679	0.545	Myosin heavy chain%2C striated muscle
Sjc_0006281	0	-0.810607	0.785	0.619	Universal stress protein in QAH/OAS sulfhydrylase 3'region
Sjc_0001266	0	-0.800688	0.692	0.533	hypothetical protein
Sjc_0003043	0	-0.791339	0.852	0.725	Ubiquinol cytochrome c oxidoreductase subunit 6
Sjc_0007782	1.58e-251	-0.784815	0.452	0.341	Paramyosin
Sjc_0009480	0	-0.761142	0.802	0.664	Tropomyosin-2
Sjc_0008399	8.44e-52	-0.758837	0.216	0.174	hypothetical protein
nd5	0	-0.738987	0.646	0.442	ND5
Sjc_0006832	0	-0.737073	0.907	0.858	40S ribosomal protein S7
Sjc_0003800	0	-0.727518	0.717	0.524	Actin-related protein 2/3 complex subunit 3
Sjc_0001999	0	-0.722009	0.477	0.29	Actin-related protein 2/3 complex subunit 5-B
nd6	0	-0.721354	0.968	0.952	ND6
Sjc_0007667	0	-0.70972	0.522	0.41	Calumenin-A
Sjc_0009475	0	-0.700899	0.949	0.918	Thioredoxin
Sjc_0002514	0	-0.699928	0.945	0.921	60S ribosomal protein L34
Sjc_0003122	0	-0.698117	0.859	0.788	Nuclear transport factor 2
Sjc_0008099	0	-0.68365	0.915	0.871	60S ribosomal protein L44
nd1	0	-0.682179	0.985	0.982	ND1
Sjc_0002565	0	-0.681976	0.3	0.171	Myophilin
Sjc_0000801	0	-0.681155	0.836	0.752	hypothetical protein
Sjc_0000225	2.23e-179	-0.678487	0.402	0.363	heat shock protein 90
Sjc_0000875	0	-0.658696	0.782	0.619	succinate dehydrogenase (ubiquinone) membrane anchor subunit
Sjc_0006936	0	-0.652322	0.762	0.613	Microsomal signal peptidase 12 kDa subunit
Sjc_0005922	0	-0.650364	0.846	0.758	putative small nuclear ribonucleoprotein G
Sjc_0003094	0	-0.643847	0.792	0.663	NADH dehydrogenase (ubiquinone) 1 alpha subcomplex subunit 7
Sjc_0003947	0	-0.642021	0.848	0.766	Proteasome subunit beta type-2
Sjc_0009230	0	-0.641315	0.893	0.838	40S ribosomal protein S27
Sjc_0009073	0	-0.630512	0.816	0.698	hypothetical protein
Sjc_0007077	0	-0.625867	0.881	0.812	hypothetical protein
Sjc_0000609	0	-0.624164	0.63	0.522	Major egg antigen
Sjc_0004922	0	-0.62359	0.414	0.368	Tubulin alpha-1 chain
Sjc_0000899	3.2e-77	-0.622543	0.26	0.169	Dynein light chain
Sjc_0006450	0	-0.618397	0.82	0.699	Transcriptional activator protein Pur-alpha
Sjc_0003500	0	-0.615144	0.841	0.767	ribosomal biogenesis protein LAS1
Sjc_0001080	0	-0.613543	0.869	0.792	ADP-ribosylation factor 1
Sjc_0006302	0	-0.611313	0.798	0.678	ubiquinol-cytochrome c reductase
Sjc_0002545	0	-0.61048	0.749	0.619	hypothetical protein
Sjc_0006382	0	-0.610164	0.919	0.877	Histone-lysine N-methyltransferase NSD2
Sjc_0000713	0	-0.608914	0.922	0.892	40S ribosomal protein S8
Sjc_0000292	0	-0.605388	0.685	0.508	tumor protein d52
Sjc_0005061	1.95e-182	-0.601679	0.512	0.383	Troponin T
Sjc_0000803	0	-0.599009	0.79	0.687	Phosphate carrier protein%2C mitochondrial
Sjc_0006351	0	-0.598712	0.925	0.89	40S ribosomal protein S20
Sjc_0003507	0	-0.598352	0.886	0.829	Cytochrome c oxidase subunit VIc
Sjc_0001777	1.88e-98	-0.589143	0.174	0.139	Histone H4
Sjc_0005741	0	-0.586869	0.932	0.908	60S ribosomal protein L22
Sjc_0001079	0	-0.584844	0.808	0.701	ADP-ribosylation factor 1
Sjc_0002499	0	-0.584295	0.916	0.875	Superoxide dismutase [Cu-Zn]
Sjc_0000499	2.56e-211	-0.576812	0.819	0.754	hypothetical protein
Sjc_0001259	7.85e-206	-0.5764	0.344	0.246	hypothetical protein
Sjc_0006439	0	-0.573239	0.857	0.795	60S ribosomal protein L4
Sjc_0005289	0	-0.568084	0.831	0.745	hypothetical protein
Sjc_0008397	0	-0.566633	0.71	0.572	S-adenosylmethionine synthase isoform type-2
Sjc_0001593	0	-0.566279	0.812	0.713	ATP synthase subunit g%2C mitochondrial
Sjc_0001189	0	-0.565876	0.888	0.848	hypothetical protein
Sjc_0009550	0	-0.564082	0.616	0.445	hypothetical protein
Sjc_0000036	0	-0.561743	0.937	0.922	60S ribosomal protein L18
Sjc_0008911	0	-0.559676	0.903	0.855	hypothetical protein
Sjc_0008229	0	-0.559533	0.851	0.789	Small nuclear ribonucleoprotein E
Sjc_0009759	0	-0.558043	0.467	0.236	NADH dehydrogenase subunit 5 (mitochondrion)
Sjc_0007645	0	-0.556977	0.933	0.904	Eukaryotic initiation factor 4A-III
Sjc_0009171	0	-0.554715	0.731	0.603	Ras-related C3 botulinum toxin substrate 1
Sjc_0006359	0	-0.550289	0.591	0.44	60S ribosomal protein L29
Sjc_0004691	1.48e-163	-0.54936	0.456	0.343	Troponin I
Sjc_0008795	0	-0.546902	0.705	0.571	FAR 17a AIG1 protein
Sjc_0000110	0	-0.546896	0.803	0.692	Tropomyosin
Sjc_0009242	0	-0.546256	0.732	0.62	ATPase inhibitor
cox1	0	-0.542265	0.963	0.954	COX1
Sjc_0002996	0	-0.541912	0.731	0.575	V-type proton ATPase subunit d
Sjc_0007416	0	-0.541148	0.776	0.651	Guanine nucleotide-binding protein subunit beta
Sjc_0002169	0	-0.540915	0.78	0.691	hypothetical protein
Sjc_0008968	0	-0.54091	0.769	0.653	Dynein light chain roadblock-type 2
Sjc_0001512	0	-0.535134	0.984	0.979	Glyceraldehyde-3-phosphate dehydrogenase
Sjc_0006899	0	-0.535078	0.823	0.76	T-complex protein 1 subunit alpha
Sjc_0008418	0	-0.534851	0.966	0.967	60S ribosomal protein L24
Sjc_0005219	0	-0.53198	0.763	0.646	hypothetical protein
Sjc_0001021	0	-0.530816	0.758	0.631	cupin 2 barrel domain containing protein
Sjc_0002975	0	-0.529983	0.943	0.932	Dynein light chain LC6%2C flagellar outer arm
Sjc_0008892	0	-0.528153	0.869	0.816	Nucleoside diphosphate kinase
Sjc_0003482	0	-0.525591	0.857	0.806	hypothetical protein
Sjc_0000111	0	-0.525039	0.96	0.953	Bax inhibitor 1
Sjc_0002015	0	-0.522164	0.885	0.834	Glutathione S-transferase class-mu 26 kDa isozyme
Sjc_0004159	0	-0.521601	0.95	0.918	Enolase
Sjc_0008365	0	-0.519851	0.911	0.886	40S ribosomal protein S24
Sjc_0005691	0	-0.519144	0.661	0.485	Vacuolar protein sorting-associated protein 29
Sjc_0000245	1.65e-83	-0.518999	0.404	0.292	Tegument antigen
Sjc_0005841	0	-0.518361	0.723	0.616	Protein BUD31 like
Sjc_0003281	0	-0.517892	0.921	0.887	BolA-like protein 3
Sjc_0000241	0	-0.51617	0.549	0.398	Ras-like GTP-binding protein RHO
Sjc_0008973	0	-0.514755	0.917	0.888	Protein disulfide-isomerase
Sjc_0005302	0	-0.514702	0.787	0.695	Coiled-coil domain-containing protein
Sjc_0001147	0	-0.51322	0.833	0.761	ATP synthase subunit gamma%2C mitochondrial
Sjc_0000157	0	-0.512736	0.835	0.775	N-acetyltransferase 9
Sjc_0003936	0	-0.512423	0.647	0.541	SUMO-conjugating enzyme UBC9-A
Sjc_0003849	0	-0.511403	0.506	0.342	hypothetical protein
Sjc_0006529	0	-0.509688	0.974	0.975	40S ribosomal protein S17
Sjc_0006511	0	-0.506663	0.594	0.449	F type H transporting ATPase subunit e
Sjc_0000011	2.58e-255	-0.505878	0.293	0.196	Calponin-3
Sjc_0008109	0	-0.502744	0.72	0.602	Metallo-beta-lactamase domain-containing protein 1
Sjc_0001556	7.92e-287	-0.502488	0.243	0.15	Smoothelin
Sjc_0004396	0	-0.50044	0.642	0.482	hypothetical protein

### Sheet: common down-regulated genes
Gene_ID	Annotation
Sjc_0000004	CD63 antigen
Sjc_0008371	Calcium-binding EF-hand,domain-containing protein
Sjc_0003043	Complex III subunit 6
Sjc_0008399	hypothetical protein
Sjc_0002514	60S ribosomal protein L34
Sjc_0008099	60S ribosomal protein L44
Sjc_0000225	Heat shock protein 90
Sjc_0005922	Probable small nuclear ribonucleoprotein G, SNRPG
Sjc_0009230	40S ribosomal protein S27
Sjc_0003500	ribosomal biogenesis protein LAS1
Sjc_0006351	40S ribosomal protein S20
Sjc_0003507	Complex IV subunit VIc
Sjc_0001777	Histone H4
Sjc_0009759	NADH dehydrogenase subunit 5
Sjc_0006359	60S ribosomal protein L29
Sjc_0002975	Dynein light chain
Sjc_0000157	N-acetyltransferase 9
Sjc_0006511	F type ATPase subunit e
