## Supplementary Tables for "Metabolic and ribosomal dysregulation drive developmental arrest of *Schistosoma japonicum* in non-permissive rats": Table S6_Glucose metabolism-related genes across scRNA-seq samples of 14 dpi and 24 dpi male S. japonicum worms..xlsx

### Sheet: Sheet1
Gene_ID	Types of glucose metabolism	Relative expression in 14 dpi worms from mice	Relative expression in 14 dpi worms from rats	14 dpi worm from rats vs 14 dpi worm from mice log2FoldChange	Relative expression in 24 dpi male worms from mice	Relative expression in 24 dpi male worms from rats	24 dpi male worm from rats vs 24 dpi male worm from mice log2FoldChange	Annotation
Sjc_0004045	glycolysis	8.24	5.05	-0.71	11.42	16.43	0.52	lactate dehydrogenase A
Sjc_0005414	glycolysis	3.02	2.44	-0.31	2.36	2.67	0.18	pyruvate dehydrogenase
Sjc_0006000	glycolysis	2.49	2.09	-0.25	5.13	4.35	-0.24	hexokinase 2
Sjc_0009147	glycolysis	0.47	0.39	-0.24	0.48	0.69	0.53	fructose-1,6-bisphosphatase I
Sjc_0008801	glycolysis	1.63	1.43	-0.18	4.3	5.75	0.42	6-phosphofructokinase
Sjc_0002746	glycolysis	2.22	1.98	-0.16	4.31	4.72	0.13	glucose-6-phosphate isomerise
Sjc_0004648	glycolysis	1.61	1.44	-0.16	1.92	2.04	0.08	phosphoglucomutase 1
Sjc_0000303	glycolysis	8.46	7.75	-0.13	17.87	24.71	0.47	pyruvate kinase
Sjc_0004159	glycolysis	15.68	14.44	-0.12	22.2	19.29	-0.2	enolase
Sjc_0001904	glycolysis	2.16	2	-0.11	4.88	4.34	-0.17	triosephosphate isomerase (TIM)
Sjc_0005931	glycolysis	0.89	0.83	-0.1	0.65	0.7	0.1	acetyl-CoA synthetase
Sjc_0001512	glycolysis	29.01	27.34	-0.09	62.76	63.59	0.02	glyceraldehyde 3-phosphate dehydrogenase
Sjc_0005478	glycolysis	11.07	10.63	-0.06	27.04	28.78	0.09	phosphoglycerate kinase 2
Sjc_0005631	glycolysis	3.83	3.73	-0.04	2.85	3.67	0.36	alcohol dehydrogenase
Sjc_0001049	glycolysis	2.88	2.83	-0.03	2.89	2.56	-0.17	acylphosphatase 2, muscle type
Sjc_0006464	glycolysis	9.49	9.31	-0.03	54.32	70.09	0.37	fructose-bisphosphate aldolase
Sjc_0002862	glycolysis	0.88	0.87	-0.01	1.55	1.71	0.14	aldehyde dehydrogenase
Sjc_0001605	glycolysis	0.54	0.54	0.01	0.62	0.49	-0.35	phosphoglucomutase 2
Sjc_0005612	glycolysis	0.29	0.31	0.1	0.22	0.21	-0.06	alcohol dehydrogenase
Sjc_0006117	glycolysis	15.11	17.07	0.18	28.71	31.45	0.13	phosphoglycerate mutase
Sjc_0003353	glycolysis	1.55	1.85	0.26	1.82	1.5	-0.28	alcohol dehydrogenase
Sjc_0004570	TCA	1.63	1.52	-0.1	3.08	2.93	-0.07	Citrate synthase
Sjc_0007876	TCA	0.19	0.21	0.16	0.11	0.11	-0.02	Aconitate hydratase, mitochondrial
Sjc_0009233	TCA	1.17	1	-0.22	1.55	1.91	0.31	Isocitrate dehydrogenase [NAD] subunit, mitochondrial
Sjc_0004726	TCA	1.46	1.25	-0.22	1.69	2.16	0.36	Isocitrate dehydrogenase [NAD] subunit, mitochondrial
Sjc_0001897	TCA	1.14	1.32	0.21	1.42	1.68	0.24	Isocitrate dehydrogenase [NAD] subunit, mitochondrial
Sjc_0003888	TCA	1.4	1.42	0.03	2.25	1.58	-0.51	oxoglutarate dehydrogenase (succinyl-transferring)
Sjc_0009157	TCA	2.04	1.62	-0.34	2.28	2.74	0.26	Dihydrolipoyllysine-residue succinyltransferase component of 2-oxoglutarate dehydrogenase complex, mitochondrial
Sjc_0003115	TCA	1.3	1.23	-0.08	1.09	1.37	0.34	Dihydrolipoyllysine-residue succinyltransferase component of 2-oxoglutarate dehydrogenase complex, mitochondrial
Sjc_0007032	TCA	2.09	1.85	-0.18	2.64	3.22	0.29	Dihydrolipoyl dehydrogenase
Sjc_0005974	TCA	1.17	1.2	0.03	1.38	1.84	0.41	Succinate--CoA ligase [ADP/GDP-forming] subunit alpha, mitochondrial
Sjc_0007140	TCA	0.72	0.7	-0.06	0.5	0.51	0.01	Succinate--CoA ligase [GDP-forming] subunit beta, mitochondrial
Sjc_0001950	TCA	1.6	1.56	-0.03	1.77	2	0.18	Succinate--CoA ligase [ADP-forming] subunit beta, mitochondrial
Sjc_0003862	TCA	4.45	4.27	-0.06	4.58	5.28	0.2	Succinate dehydrogenase [ubiquinone] flavoprotein subunit, mitochondrial
Sjc_0000875	TCA	4.3	2.99	-0.52	6.41	7.47	0.22	Succinate dehydrogenase [ubiquinone] cytochrome b small subunit
Sjc_0002161	TCA	5.69	5.72	0.01	6.55	7.19	0.14	Succinate dehydrogenase [ubiquinone] iron-sulfur subunit, mitochondrial
Sjc_0000909	TCA	3.95	4.37	0.15	4.56	4.01	-0.18	Succinate dehydrogenase cytochrome b560 subunit, mitochondrial
Sjc_0003733	TCA	1.19	1.35	0.18	1.65	2.09	0.34	Succinate dehydrogenase, hydrophobic membrane anchor protein
Sjc_0005311	TCA	1.84	1.61	-0.2	1.82	1.78	-0.03	Succinate dehydrogenase assembly factor 2, mitochondrial
Sjc_0004564	TCA	0.06	0.04	-0.51	0.11	0.13	0.24	Succinate dehydrogenase assembly factor 3
Sjc_0004599	TCA	0.97	0.94	-0.05	0.72	0.69	-0.05	Succinate dehydrogenase assembly factor 3
Sjc_0007190	TCA	0.3	0.29	-0.06	0.16	0.28	0.79	fumarate hydratase
Sjc_0001724	TCA	12.8	15	0.23	9.39	9.28	-0.02	Malate dehydrogenase
Sjc_0007686	TCA	5.72	5.7	-0.01	4.8	4.2	-0.19	Malate dehydrogenase
Sjc_0006393	TCA	0.12	0.12	0.04	0.11	0.23	1.08	Malate dehydrogenase, putative
Sjc_0006394	TCA	1.28	0.96	-0.41	1.93	1.7	-0.18	Malate dehydrogenase, putative
Sjc_0001925	TCA	0.14	0.14	-0.02	0.27	0.25	-0.08	Putative malate dehydrogenase
Sjc_0008022	ETC	0.86	0.81	-0.09	0.46	0.44	-0.06	Cytochrome c oxidase assembly factor 7B
Sjc_0004676	ETC	4.52	4.45	-0.02	3.53	2.84	-0.32	Cytochrome c oxidase copper chaperone
Sjc_0003419	ETC	1.3	1.33	0.03	1.27	1.4	0.14	Cytochrome c oxidase assembly protein COX15-like protein
Sjc_0003423	ETC	0.02	0.01	-0.69	0.01	0.01	0.39	Cytochrome c oxidase assembly protein COX15-like protein
Sjc_0008824	ETC	4.04	4.51	0.16	4.14	4.46	0.11	NADH dehydrogenase [ubiquinone] 1 beta subcomplex subunit 10
Sjc_0007211	ETC	1.54	1.34	-0.21	1.14	1.15	0.01	NADH dehydrogenase [ubiquinone] 1 alpha subcomplex assembly factor 3
Sjc_0004395	ETC	0.59	0.51	-0.2	0.66	0.82	0.3	Translational activator of cytochrome c oxidase 1
Sjc_0003533	ETC	5.29	5.36	0.02	6.02	7.01	0.22	Cytochrome b-c1 complex subunit Rieske, mitochondrial
Sjc_0003765	ETC	2.94	2.69	-0.13	3.01	3.31	0.14	NADH dehydrogenase [ubiquinone] 1 beta subcomplex subunit 5, mitochondrial
Sjc_0009105	ETC	3.47	3.38	-0.04	2.74	3.71	0.43	NADH dehydrogenase [ubiquinone] flavoprotein 1, mitochondrial
Sjc_0003792	ETC	2.66	2.38	-0.16	1.82	2.37	0.38	Cytochrome-c oxidase
Sjc_0004146	ETC	1.04	1	-0.06	1.68	1.58	-0.09	Cytochrome c oxidase subunit II
Sjc_0000209	ETC	1.11	0.97	-0.21	1.11	1.49	0.43	NADH-ubiquinone oxidoreductase 75 kDa subunit, mitochondrial
Sjc_0003364	ETC	3.09	2.66	-0.22	2.72	3.11	0.19	NADH dehydrogenase [ubiquinone] iron-sulfur protein 4, mitochondrial
Sjc_0003177	ETC	2.47	2.32	-0.09	2.54	2.96	0.22	NADH dehydrogenase [ubiquinone] iron-sulfur protein 3, mitochondrial
Sjc_0008039	ETC	2.95	2.88	-0.04	2.56	3.05	0.25	Cytochrome C1, putative
Sjc_0008703	ETC	3.54	3.41	-0.05	3.95	3.9	-0.02	Putative nadh-ubiquinone oxidoreductase 24 kD subunit
Sjc_0006252	ETC	1.09	1.02	-0.1	1.11	1.21	0.13	NADH dehydrogenase [ubiquinone] 1 alpha subcomplex subunit 8
Sjc_0008882	ETC	1.19	1.33	0.15	1.01	1.07	0.07	NADH dehydrogenase (Ubiquinone) complex I, assembly factor 6
Sjc_0004800	ETC	2.59	2.59	0	2.79	3.53	0.34	NADH dehydrogenase [ubiquinone] 1 beta subcomplex subunit 11, mitochondrial
Sjc_0003094	ETC	4.41	3.27	-0.43	7.11	6.99	-0.02	NADH dehydrogenase [ubiquinone] 1 alpha subcomplex subunit 7
Sjc_0002412	ETC	2.72	2.91	0.1	3.02	2.79	-0.12	NADH dehydrogenase [ubiquinone] 1 beta subcomplex subunit 6
Sjc_0005280	ETC	6.03	6.58	0.13	5.36	5.33	-0.01	NADH dehydrogenase [ubiquinone] 1 alpha subcomplex subunit 13
Sjc_0003281	ETC	10.38	9.61	-0.11	9.75	11.49	0.24	Cytochrome-c oxidase
Sjc_0003381	ETC	9.39	9.76	0.05	12.16	10.8	-0.17	NADH dehydrogenase [ubiquinone] iron-sulfur protein 5
Sjc_0005896	ETC	5.37	6.21	0.21	6.05	6.86	0.18	Cytochrome c oxidase subunit 5A, mitochondrial
Sjc_0007263	ETC	1.85	1.28	-0.53	2.84	2.5	-0.18	NADH dehydrogenase [ubiquinone] 1 beta subcomplex subunit 3
Sjc_0004116	ETC	4.69	4.2	-0.16	3	2.93	-0.04	NADH dehydrogenase [ubiquinone] 1 beta subcomplex subunit 4
Sjc_0005540	ETC	2.41	2.02	-0.25	2.66	2.9	0.13	Putative nadh-plastoquinone oxidoreductase
Sjc_0004937	ETC	2.64	2.29	-0.21	3.11	2.29	-0.44	NADH dehydrogenase [ubiquinone] 1 alpha subcomplex subunit 6
Sjc_0001151	ETC	3.79	3.28	-0.21	3.5	3.39	-0.05	NADH dehydrogenase [ubiquinone] 1 beta subcomplex subunit 7
Sjc_0004378	ETC	0.93	0.89	-0.07	0.63	0.71	0.17	Cytochrome c oxidase assembly protein COX20
Sjc_0004377	ETC	1.97	1.83	-0.11	1.52	1.91	0.32	Cytochrome c oxidase assembly protein COX20
Sjc_0005353	ETC	10.15	10.2	0.01	10.54	9.71	-0.12	Cytochrome c oxidase subunit 6A1
Sjc_0006031	ETC	4.94	4.76	-0.05	4.66	4.71	0.02	Putative nadh-ubiquinone oxidoreductase 1, chain
Sjc_0008095	ETC	0.57	0.53	-0.12	0.49	0.52	0.1	Cytochrome c oxidase assembly protein COX11
Sjc_0006635	ETC	3.96	4.71	0.25	5.24	5.68	0.12	NADH dehydrogenase [ubiquinone] 1 alpha subcomplex subunit 12
Sjc_0003476	ETC	6.03	5.84	-0.05	5.58	6.19	0.15	NADH dehydrogenase [ubiquinone] 1 beta subcomplex subunit 9
Sjc_0005289	ETC	5.44	4.55	-0.26	5.91	4.37	-0.43	Cytochrome b-c1 complex subunit 10
Sjc_0003078	ETC	12.45	12.06	-0.05	10.75	9.14	-0.23	Cytochrome c oxidase polypeptide VIIc
Sjc_0006304	ETC	0.53	0.59	0.13	0.65	0.59	-0.15	Cytochrome b-c1 complex subunit 8
Sjc_0006302	ETC	4.6	3.5	-0.39	5.57	5.27	-0.08	Cytochrome b-c1 complex subunit 8
Sjc_0004271	ETC	6.34	5.98	-0.08	5.19	5.13	-0.02	Cytochrome c oxidase assembly protein COX16 homolog, mitochondrial
Sjc_0005332	ETC	1.45	1.29	-0.16	1.18	1.02	-0.21	NADH dehydrogenase [ubiquinone] 1 alpha subcomplex subunit 2
Sjc_0001427	ETC	0.42	0.36	-0.25	0.29	0.33	0.15	Cytochrome c oxidase assembly factor 6 homolog
Sjc_0009367	ETC	8.09	8.11	0	10.31	10.51	0.03	Cytochrome c-like protein; Putative cytochrome c
Sjc_0009759	ETC	1.59	0.75	-1.08	1.64	1.6	-0.04	Cytochrome c oxidase subunit III (mitochondrion)
Sjc_0004492	ETC	0.43	0.36	-0.28	0.24	0.24	0.02	NADH dehydrogenase [ubiquinone] 1 alpha subcomplex subunit 7
Sjc_0008666	ETC	2.84	2.5	-0.18	2.64	2.12	-0.32	Putative cytochrome C oxidase polypeptide vib
