## Supplementary Tables for "Metabolic and ribosomal dysregulation drive developmental arrest of *Schistosoma japonicum* in non-permissive rats": Table S7_Sequence information of SjL-LDH and homologous lactate dehydrogenases from other model organisms used in the phylogenetic analysis..xlsx

### Sheet: Sheet1
Species	Uniprot_ID	Annotation	Protein_sequence
Schistosoma japonicum	A0A4Z2CKX9	L-lactate dehydrogenase A chain	MLMKPVAPQDTEPQYRSKVTIIGVGAVGMAAAFSTMQIAGEIALIDVVADKIKGEVLDLQHGQQFLKKCKVDGGTDYKYSENSDIVVITAGARQNEGESRLNLVQRNVDIFKHIIPNVVKYSPNCIIVVVSNPVDILTYVARKLSGFPAHRVIGTGTMLDSARFRFLLGEKLGVSANSVHGYIIGEHGDSSVPVWSNVNVAGVRLASMNPKIGCKDDPENFEEIHKQVVQSAYDIIRLKGYTSWAIGLTCQSLCNSILNNLHTVYPLSVSVKGLYGIEEDVYLSLPCLVTSAGISHVIPQELSQEELVRLRKSAATIHGVINGIKW
Mus musculus	P06151	L-lactate dehydrogenase A chain	MATLKDQLIVNLLKEEQAPQNKITVVGVGAVGMACAISILMKDLADELALVDVMEDKLKGEMMDLQHGSLFLKTPKIVSSKDYCVTANSKLVIITAGARQQEGESRLNLVQRNVNIFKFIIPNIVKYSPHCKLLIVSNPVDILTYVAWKISGFPKNRVIGSGCNLDSARFRYLMGERLGVHALSCHGWVLGEHGDSSVPVWSGVNVAGVSLKSLNPELGTDADKEQWKEVHKQVVDSAYEVIKLKGYTSWAIGLSVADLAESIMKNLRRVHPISTMIKGLYGINEDVFLSVPCILGQNGISDVVKVTLTPEEEARLKKSADTLWGIQKELQF
Rattus norvegicus	P04642	L-lactate dehydrogenase A chain	MAALKDQLIVNLLKEEQVPQNKITVVGVGAVGMACAISILMKDLADELALVDVIEDKLKGEMMDLQHGSLFLKTPKIVSSKDYSVTANSKLVIITAGARQQEGESRLNLVQRNVNIFKFIIPNVVKYSPQCKLLIVSNPVDILTYVAWKISGFPKNRVIGSGCNLDSARFRYLMGERLGVHPLSCHGWVLGEHGDSSVPVWSGVNVAGVSLKSLNPQLGTDADKEQWKDVHKQVVDSAYEVIKLKGYTSWAIGLSVADLAESIMKNLRRVHPISTMIKGLYGIKEDVFLSVPCILGQNGISDVVKVTLTPDEEARLKKSADTLWGIQKELQF
Homo sapiens	P00338	L-lactate dehydrogenase A chain	MATLKDQLIYNLLKEEQTPQNKITVVGVGAVGMACAISILMKDLADELALVDVIEDKLKGEMMDLQHGSLFLRTPKIVSGKDYNVTANSKLVIITAGARQQEGESRLNLVQRNVNIFKFIIPNVVKYSPNCKLLIVSNPVDILTYVAWKISGFPKNRVIGSGCNLDSARFRYLMGERLGVHPLSCHGWVLGEHGDSSVPVWSGMNVAGVSLKTLHPDLGTDKDKEQWKEVHKQVVESAYEVIKLKGYTSWAIGLSVADLAESIMKNLRRVHPVSTMIKGLYGIKDDVFLSVPCILGQNGISDLVKVTLTSEEEARLKKSADTLWGIQKELQF
Drosophila melanogaster	Q95028	L-lactate dehydrogenase	MAAIKDSLLAQVAEVLPSSGHKVTIVGIGQVGMASAFSILAQNVSKEVCLIDVCADKLQGELMDLQHGSNFLKNPQITASTDFAASANSRLCIVTAGVRQKEGESRLSLVQRNTDILKNIIPKLVEYSPDTILLMVSNPVDIMTYVAWKLSGLPKNRVIGSGTNLDSSRFRFLMSQRLGVAPTSCHGWIIGEHGDSSVPVWSGVNIAGVRLRELNPILGTGEDPEKWNELHKQVVDSAYEVIKLKGYTSWAIGLSTASLASAILRNTSSVAAVSTSVLGEHGIDKDVFLSLPCVLNANGVTSVVKQILTPTEVEQLQKSANIMSDVQAGLKF
Danio rerio	Q9PVK5	L-lactate dehydrogenase A chain	MASTKEKLIAHVSKEQPAGPTNKVTVVGVGMVGMAAAVSILLKDLTDELALVDVMEDKLKGEAMDLQHGSLFLKTHKIVADKDYSVTANSKVVVVTAGARQQEGESRLNLVQRNVNIFKFIIPNIIKYSPNCILLVVSNPVDILTYVAWKLSGLPRNRVIGSGTNLDSARFRYLMGEKLGIHPSSCHGWVVGEHGDSSVPVWSGVNVAGVSLQALNPDLGTDKDKEDWKSVHKMVVDSAYEVIKLKGYTSWAIGMSVADLCESILKNMHKCHPVSTLVKGMHGVNEEVFLSVPCILGNNGLTDVVHMTLKPEEEKQLVKSAETLWGVQKELTL
Caeorhabditis elegans	Q27888	L-lactate dehydrogenase	MASTIKEVFAEIAAPVENSHGKVTVVGVGQVGMACAYSILQQNLANELCLVDVVADKLKGEMMDLQHGLAFTRHCTVKADTDYSITAGSKLCVVTAGARQREGETRLSLVQRNVEIFKGIIPQLVKYSPDTCILVVSNPVDVLTYVTWKLSGLPRERVFGSGTNLDSARFRFLLSEKLNIAPSSCHGWIIGEHGDSSVAVWSGVNVAGVTLHEIKPDIGEKTDNEHWEAEIHKKVVDSAYEIIKLKGYTSWAIGLSVAKIAQGIFSNSRNVFALSTNVKGFHGINDDVYLSLPVVLGSAGLTHVVKQQLTEAEVQKLHNSAKALLEVQNGIVM
