## Supplementary Tables for "Metabolic and ribosomal dysregulation drive developmental arrest of *Schistosoma japonicum* in non-permissive rats": Table S9_Cell cycle marker genes of S. japonicum used in single-cell RNA-seq cell cycle prediction..xlsx

### Sheet: Sheet1
Gene_ID	Annotation	High expression in which cell cycle pahse
Sjc_0004738	Zygotic DNA replication licensing factor mcm6-B	S Phase
Sjc_0008058	DNA replication licensing factor mcm4-A	S Phase
Sjc_0003845	DNA replication licensing factor mcm7-A	S Phase
Sjc_0007353	DNA replication licensing factor mcm5	S Phase
Sjc_0007566	DNA replication licensing factor mcm3	S Phase
Sjc_0000705	DNA replication licensing factor mcm2	S Phase
Sjc_0008261	Proliferating cell nuclear antigen	S Phase
Sjc_0001229	Denticleless protein like	S Phase
Sjc_0006114	DNA primase small subunit	S Phase
Sjc_0008448	ATPase family AAA domain-containing protein 2	S Phase
Sjc_0008281	Cyclin-dependent kinase 1	G2/M Phase
Sjc_0005213	Cyclin-G2	G2/M Phase
Sjc_0005264	G2/mitotic-specific cyclin-B2	G2/M Phase
Sjc_0006362	Cyclin G2	G2/M Phase
Sjc_0009137	nucleolar and spindle-associated 1	G2/M Phase
Sjc_0008305	Baculoviral IAP repeat-containing protein 5.2	G2/M Phase
Sjc_0008226	kinetochore protein NDC80	G2/M Phase
Sjc_0006286	Transforming acidic coiled-coil-containing protein 3	G2/M Phase
Sjc_0009424	Structural maintenance of chromosomes protein 4	G2/M Phase
Sjc_0003687	Aurora kinase B-B	G2/M Phase
