## Supplementary Tables for "Metabolic and ribosomal dysregulation drive developmental arrest of *Schistosoma japonicum* in non-permissive rats": Table S10_Gene sequences and primers used in this study.xlsx

### Sheet: PCR primers
Gene name	Gene_ID	CDS sequence	Protein sequence	Annotation	Forward Primer	Reverse Primer	Product length	Interference region sequence
Control dsRNA (T7)	Control dsRNA (T7)	/	/	Region between T7 promotors on pJC53.2	TAATACGACTCACTATAGGG	TAATACGACTCACTATAGGG	1697	TAATACGACTCACTATAGGGagaattaaccctcactaaagggagaccttaggtcgcggccgctttgcgccgaataaatacctgtgacggaagatcacttcgcagaataaataaatcctggtgtccctgttgataccgggaagccctgggccaacttttggcgaaaatgagacgttgatcggcacgtaagaggttccaactttcaccataatgaaataagatcactaccgggcgtattttttgagttatcgagattttcaggagctaaggaagctaaaatggagaaaaaaatcactggatataccaccgttgatatatcccaatggcatcgtaaagaacattttgaggcatttcagtcagttgctcaatgtacctataaccagaccgttcagctggatat…
Sjl-ldh	Sjc_0004045	ATGCTTATGAAACCAGTAGCTCCACAGGATACTGAACCCCAATATCGTAGCAAAGTGACTATCATTGGTGTAGGAGCAGTTGGAATGGCGGCAGCGTTCTCAACGATGCAAATAGCTGGAGAGATTGCACTAATCGATGTAGTGGCAGATAAAATTAAAGGTGAAGTTCTAGATCTTCAACATGGACAGCAGTTTTTGAAAAAATGCAAAGTTGATGGAGGTACTGATTACAAATATTCGGAAAACTCAGATATCGTTGTCATCACCGCTGGTGCGCGACAAAATGAAGGAGAGTCACGATTGAACCTAGTACAACGTAATGTCGATATATTCAAGCATATAATCCCAAACGTTGTTAAGTACAGTCCAAACTGTATCATAGTCGTCGTATCAAATCCT…	MLMKPVAPQDTEPQYRSKVTIIGVGAVGMAAAFSTMQIAGEIALIDVVADKIKGEVLDLQHGQQFLKKCKVDGGTDYKYSENSDIVVITAGARQNEGESRLNLVQRNVDIFKHIIPNVVKYSPNCIIVVVSNPVDILTYVARKLSGFPAHRVIGTGTMLDSARFRFLLGEKLGVSANSVHGYIIGEHGDSSVPVWSNVNVAGVRLASMNPKIGCKDDPENFEEIHKQVVQSAYDIIRLKGYTSWAIGLTCQSLCNSILNNLHTVYPLSVSVKGLYGIEEDVYLSLPCLVTSAGISHVIPQELSQEELVRLRKSAATIHGVINGIKW	L-lactate dehydrogenase A chain	GAAACCAGTAGCTCCACAGGA	TCAGTACCTCCATCAACTTTGC	219	GAAACCAGTAGCTCCACAGGATACTGAACCCCAATATCGTAGCAAAGTGACTATCATTGGTGTAGGAGCAGTTGGAATGGCGGCAGCGTTCTCAACGATGCAAATAGCTGGAGAGATTGCACTAATCGATGTAGTGGCAGATAAAATTAAAGGTGAAGTTCTAGATCTTCAACATGGACAGCAGTTTTTGAAAAAATGCAAAGTTGATGGAGGTACTGA
las1	Sjc_0003500	ATGGATGATGATAAGCGGATAGTCGCTTGGATCGATGCCGATGAATTTAGTGAGGTCGCTAGTTATGTGTATTCATGTGAAACCTCTAAATTACATCTAGCTTGGCAGGTTATTAGAGTGTGGTTGTGTCGTATGCCTTCATCCAAAATTCCTCGGTCCATAGTCTGCACTTTTGAGCTTTTGAATGCTTACTTCGAACACTCAAGCCAAAGTATGGCTTTAGCACTCATGAGGTTTGTCTCATTACTCTCCAGTGAGTCACAAGATCGTGAAAGACCCAATTTCGCACTCCCAATCTTATCACTCTCTCGCATGGCAGGCCTACCAAGTTGGCTTGCTGACTTGCGCAATGATATAGCACATGGAATAATACCGTCTGTAGGCACACTAGAGAGTGCC…	MDDDKRIVAWIDADEFSEVASYVYSCETSKLHLAWQVIRVWLCRMPSSKIPRSIVCTFELLNAYFEHSSQSMALALMRFVSLLSSESQDRERPNFALPILSLSRMAGLPSWLADLRNDIAHGIIPSVGTLESAFWWSLKYLGEFWTSNVKYNEVRISEVNELLKSHNLTVIRYVDNLLQGKQVSQSDTKEVFKSRLSPTCFQLITNSICGYGCELLTGDLSLSNIVRECAIKLRCLLDALLSQKLIGELVLQFILGLDDDCSVETDIRLEWCITWIEAIGCHGSEKSILCNYVNGLVFDWRIACSHIMGHMCDKFRGLFVRLLAIRDPPVSQGKIKAIMNHIDVFCGGDVSKEPQTNESHTVTFTGNHWKRADSLLWAEKPFGALISSCSNFFSFTLVL…	ribosomal biogenesis protein LAS1	ACCCAATTTCGCACTCCCAA	TAACCTCACGAACAAGCCCC	691	ACCCAATTTCGCACTCCCAATCTTATCACTCTCTCGCATGGCAGGCCTACCAAGTTGGCTTGCTGACTTGCGCAATGATATAGCACATGGAATAATACCGTCTGTAGGCACACTAGAGAGTGCCTTTTGGTGGTCATTAAAATATCTGGGTGAATTCTGGACTTCGAATGTGAAGTATAACGAGGTTCGAATATCTGAAGTAAACGAACTTCTGAAGTCTCATAATTTGACTGTGATCAGGTACGTTGATAATTTGTTGCAAGGTAAACAGGTATCACAATCGGACACAAAGGAAGTGTTTAAAAGTCGCCTATCACCCACTTGCTTTCAGCTGATAACGAATAGTATTTGTGGTTATGGCTGTGAGTTGCTTACCGGCGACCTCTCCCTAAGTAATAT…
60S-rpl44	Sjc_0008099	ATGGTTAATATTCCGAAGACTAGGAATACGTTTTGCAAGAGTTCCAAATGCAAAAAACACACTTTGCATAAAGTAACCCAGTATAAAAAAGGGAAAGATTCTCTGTATGCTCAGGGTAAGCGGCGGTACGACAGGAAACAGTCAGGTTACGGTGGTCAGAGTAAACCTATTCTTAGAAAGAAAGCTAAAACGACAAAAAAGATTGTTCTACGACTAGAGTGCTCCCAGTGTAAATGTAAAAAGCAGCTAGCAATCAAGAGATGTAAACACTTTGAACTTGGAGGTGACAAGAAAAAGAAGGGTCAGATGATCACTTTTTAA	MVNIPKTRNTFCKSSKCKKHTLHKVTQYKKGKDSLYAQGKRRYDRKQSGYGGQSKPILRKKAKTTKKIVLRLECSQCKCKKQLAIKRCKHFELGGDKKKKGQMITF	60S ribosomal protein L44	CGGTACGACAGGAAACAGTCA	TGACCCTTCTTTTTCTTGTCACC	182	CGGTACGACAGGAAACAGTCAGGTTACGGTGGTCAGAGTAAACCTATTCTTAGAAAGAAAGCTAAAACGACAAAAAAGATTGTTCTACGACTAGAGTGCTCCCAGTGTAAATGTAAAAAGCAGCTAGCAATCAAGAGATGTAAACACTTTGAACTTGGAGGTGACAAGAAAAAGAAGGGTCA
60S-rpl29	Sjc_0006359	ATGGCAAAGAGCAAGAACCATACAAGTCATAATCAAAATAAAAAGCAACACCGCAACGGAATCATTAGACCGAAGAAGCAGCGATATCCGTCACTTAAAGGCGTTGACCCCAAGTTCCTTAGAAATATGAGGTTTGCCAAGAAGCACAATAAACGTGGGAATAAGAAGGTACAGCCTGCAGTTACTCCAACAGTAGCGGGATGTAAATAA	MAKSKNHTSHNQNKKQHRNGIIRPKKQRYPSLKGVDPKFLRNMRFAKKHNKRGNKKVQPAVTPTVAGCK	60S ribosomal protein L29	AAAAAGCAACACCGCAACGG	ACATCCCGCTACTGTTGGAG	165	AAAAAGCAACACCGCAACGGAATCATTAGACCGAAGAAGCAGCGATATCCGTCACTTAAAGGCGTTGACCCCAAGTTCCTTAGAAATATGAGGTTTGCCAAGAAGCACAATAAACGTGGGAATAAGAAGGTACAGCCTGCAGTTACTCCAACAGTAGCGGGATGT
40S-rps27	Sjc_0009230	ATGCCGCTTGCTCGTGATTTATTACACCCAACTTTTCGAGAGGAGAAACGAAAGTGCAAATTAAAACGTCTGGTCCCCTCTCCAAACTCCTTTTTCATGGATGTCAGGTGTTCAGGCTGTTTGAAAATCCAAATCGTTTTCAGTCATGCGCAAACAGCTGTAGTTTGTCCGGGATGTGACCGGGTATTGTGTCAGCCCACCGGTGGTAGAGCGCGATTAGCTGATGGATGCAGCTACCGTAAGAAGACGAGATAA	MPLARDLLHPTFREEKRKCKLKRLVPSPNSFFMDVRCSGCLKIQIVFSHAQTAVVCPGCDRVLCQPTGGRARLADGCSYRKKTR	40S ribosomal protein S27	GCCGCTTGCTCGTGATTTAT	CAGCTAATCGCGCTCTACCA	221	GCCGCTTGCTCGTGATTTATTACACCCAACTTTTCGAGAGGAGAAACGAAAGTGCAAATTAAAACGTCTGGTCCCCTCTCCAAACTCCTTTTTCATGGATGTCAGGTGTTCAGGCTGTTTGAAAATCCAAATCGTTTTCAGTCATGCGCAAACAGCTGTAGTTTGTCCGGGATGTGACCGGGTATTGTGTCAGCCCACCGGTGGTAGAGCGCGATTAGCTG
60S-rpl34	Sjc_0002514	ATGCAGCGGTTAACGTTGAGGCGTAGGTTGTCGTACAATACCACTTCTAACAAGAGAAAAAAAGTTAAAACTCCCGGTGGCAAGGTTGTTTATATCTATGTGAAAAAACGAGGAACGTTTCCCAAATGTGGTGATTGCAAAAGTAAACTCTTTGGAATCAAGCCGTCGAGGCCTCGTGAAAGGACCTCTATGAGTAAACGACTAAAGACCGTTAACAGACCATATGGAGGCTCGCGCTGCCACACGTGTGTTCGGAATCGAATCATTCGTGCTTTCATGATGGAAGAACAAAAAGTTTTGAAGCAGCTAATCAAAGAGCAAAAAAGAAGAGAAAAGAAAACAAATGCCACAGAACATAAAAAATAA	MQRLTLRRRLSYNTTSNKRKKVKTPGGKVVYIYVKKRGTFPKCGDCKSKLFGIKPSRPRERTSMSKRLKTVNRPYGGSRCHTCVRNRIIRAFMMEEQKVLKQLIKEQKRREKKTNATEHKK	60S ribosomal protein L34	GTTGAGGCGTAGGTTGTCGT	ATGATTCGATTCCGAACACACG	252	GTTGAGGCGTAGGTTGTCGTACAATACCACTTCTAACAAGAGAAAAAAAGTTAAAACTCCCGGTGGCAAGGTTGTTTATATCTATGTGAAAAAACGAGGAACGTTTCCCAAATGTGGTGATTGCAAAAGTAAACTCTTTGGAATCAAGCCGTCGAGGCCTCGTGAAAGGACCTCTATGAGTAAACGACTAAAGACCGTTAACAGACCATATGGAGGCTCGCGCTGCCACACGTGTGTTCGGAATCGAATCAT
40S-rps20	Sjc_0006351	ATGGCAGCAATGATAGCAGAAAAGAAAGCAGACGTTCCGCAATTATCGACAACCAAATGGGTCCGGGTTACATTGACAGCCGCTAGCATCAAACCGCTCGAAAAAGTCGCTGATGGTCTCATTAAGAAAGCTAAAGACCAGAATTTGAGGGTTAAAGGCCCTGTTCGAATGCCGACAAAAGTTTTGAGGGTTACTACGCGGAAGACTCCATGTGGTGAAGGCTCAAAGACATGGGACAGGTTTCAGTTAAGAATCCACAAGCGTGTGATCGATTTACTGTCTACTGACGAAGCGACACTACAGTTGAAACACATCTATTTAGAGCCTGGCGTCAACTGTGATGTTAAAGTTTCAGGAGATTTATAG	MAAMIAEKKADVPQLSTTKWVRVTLTAASIKPLEKVADGLIKKAKDQNLRVKGPVRMPTKVLRVTTRKTPCGEGSKTWDRFQLRIHKRVIDLLSTDEATLQLKHIYLEPGVNCDVKVSGDL	40S ribosomal protein S20	CCAAATGGGTCCGGGTTACA	AGTTGACGCCAGGCTCTAAA	285	CCAAATGGGTCCGGGTTACATTGACAGCCGCTAGCATCAAACCGCTCGAAAAAGTCGCTGATGGTCTCATTAAGAAAGCTAAAGACCAGAATTTGAGGGTTAAAGGCCCTGTTCGAATGCCGACAAAAGTTTTGAGGGTTACTACGCGGAAGACTCCATGTGGTGAAGGCTCAAAGACATGGGACAGGTTTCAGTTAAGAATCCACAAGCGTGTGATCGATTTACTGTCTACTGACGAAGCGACACTACAGTTGAAACACATCTATTTAGAGCCTGGCGTCAACT

### Sheet: qPCR primers
Gene name	Gene_ID	CDS sequence	Protein sequence	Annotation	Forward Primer	Reverse Primer	Product length	Amplified region sequence
SjPSMD	Sjc_0009753	ATGTCACAGGAGGCCACGATCATAGCTGTTGATAATAGTGATTATATGAGGAATGGGGACTTTTTCCCATCACGTTTGCAGGCACAGAATGATGCTGTTAGTTTGATTTGCCAGAGCAAGCGCCAACGAAATCCAGAAAATACTCTCGGTTTGTTGTCTCTAGCAAATACAGAGGTACTTTGTACACTAACAAACGATGTGAGTAAAATCTACAATCGTTTACACCTTGTGGAACCCAAAGGCAGTATTATATTTTGTTCATCGATTAGAGTAGCCCACCTTGCACTTCGTCATCGCCAACTGAGACACCAGAAAATGAGAATCATATGTTTCATTGGTAGTCCTATATTAGAAGATGAAAAAGAGTTAATTAAGCTTGCCAAACGTCTGAAGAAAGAA…	MSQEATIIAVDNSDYMRNGDFFPSRLQAQNDAVSLICQSKRQRNPENTLGLLSLANTEVLCTLTNDVSKIYNRLHLVEPKGSIIFCSSIRVAHLALRHRQLRHQKMRIICFIGSPILEDEKELIKLAKRLKKEKVNVDIINFGENETNQQKLSEFIDTINGKDGTGSHLISVAPGTVLHDTLVTSPVVAGEDGSGLPGTGLGLEFGLDGAEDPDLLYALRVSMEDQRMRQEHEVNADNETTTTVTTSLPGK	26S proteasome non-ATPase regulatory subunit 4	TGGATTAGATGGAGCAGAAG	GAAGTTGTTACGGTAGTAGTAG	126	TGGATTAGATGGAGCAGAAGATCCTGATTTATTGTATGCTCTCAGAGTATCAATGGAAGACCAAAGGATGCGTCAAGAGCATGAGGTTAATGCAGACAATGAAACTACTACTACCGTAACAACTTC
Sjc_0003043	Sjc_0003043	ATGTTCTCTATAGTCTACGAGTTGGCAATCTATACGGTTTCGCGCATTCAAAGTCACTTCCCACTTTTTATCTTCGGGCTCCTGTTTGTTCTGGGATTGGACATTGAAACGCCGCTAAAAACGATGTCCGAAGAAGTTGTGGATCCTTTGGTTGCTCTGCGCGAAGAAGCCAAAGGTTCGTCGCATTGTAGTCCATTCTTAAAGAAGTTAGGGGAGTGTGGAGATAGACAAAGCCGCACCAAAGAGAGCTGTGAAGAAGAACTTATCGATCTTTTAGGATGCGTAGATCATGAAGTTGCCAAGAAAATATTTAGTGTACTAAAATGA	MFSIVYELAIYTVSRIQSHFPLFIFGLLFVLGLDIETPLKTMSEEVVDPLVALREEAKGSSHCSPFLKKLGECGDRQSRTKESCEEELIDLLGCVDHEVAKKIFSVLK	Ubiquinol cytochrome c oxidoreductase subunit 6	ATTGGACATTGAAACGCCGC	CGAACCTTTGGCTTCTTCGC	85	ATTGGACATTGAAACGCCGCTAAAAACGATGTCCGAAGAAGTTGTGGATCCTTTGGTTGCTCTGCGCGAAGAAGCCAAAGGTTCG
Sjc_0003507	Sjc_0003507	ATGAATCCAGCTAAGCTAAGGAATTTTCGAGTTGGCGTGGCTATCAAAGCTATGACGGTCGCAACTGTTGTGTCTACTGCAATATCTAGTGCCATAATGTACGTTTATATCAAGCGGGAAGTCGCACCTATTAAGAACTTTTACAATTCCTATGATCCACAGTTAGAATGGAAAGTTTTATTGAAGTCTGGTATATTGAAGACCGTCGACAACGAGGGGAACTTAATCGATCTATCAGATTAG	MNPAKLRNFRVGVAIKAMTVATVVSTAISSAIMYVYIKREVAPIKNFYNSYDPQLEWKVLLKSGILKTVDNEGNLIDLSD	Cytochrome c oxidase subunit VIc	AATTTTCGAGTTGGCGTGGC	GTGCGACTTCCCGCTTGATA	106	AATTTTCGAGTTGGCGTGGCTATCAAAGCTATGACGGTCGCAACTGTTGTGTCTACTGCAATATCTAGTGCCATAATGTACGTTTATATCAAGCGGGAAGTCGCAC
Sjc_0009759	Sjc_0009759	ATGTTGATGATTTGTACTTATATATCTGTTATGTATGGTTTTCATTATTTTTCGTTAAGGAATGTCTCTTGGTTACTTTCTTATATAATGGTTAGTTTTTCTTTGGTTATGATTATTTTAGTAATGACTAATAGTTTTTTAGTTAGTTCTTCTTTGCGCGGTGCTATGGTAACGTTAGTTTCTTCTCGGTTTGGTGACTGTTGTTGTTTTTTGACAATAGTGATAACTTCTGTTTGTTCTTTATATTATAGTGATGTTAAGCAGTTAGTTGCTTTGTCTACTAGAAAAAATATTTCTTGGGTTTTTTTAATTTTGTCTATAGGTGATTATGTATTGGCATTTGTTCAGTTATTGGTTCATGCTGTTAGAAAGTGTTTATTATTCACTTTGGTTGGTGAT…	MLMICTYISVMYGFHYFSLRNVSWLLSYIMVSFSLVMIILVMTNSFLVSSSLRGAMVTLVSSRFGDCCCFLTIVITSVCSLYYSDVKQLVALSTRKNISWVFLILSIGDYVLAFVQLLVHAVRKCLLFTLVGDYISSSYGGQDKNQINTKIYGKVFGLVYLFVLLVGLSGFPFMGLYFRKHVFLDRYTNIGFFIICGFIMSCAYSVRLFIILFGYLSFSVYSLRVDFNMIGLVVMISSIVGKYMCFLIYRPYRFFSFLSFFVLFRLLFGVVVGVVVGCNYIKYRRDWLGYCFSINYFKISRDYYSKPIAYAYGAPMVESWLLISSSFFMTSYRGLINTK	NADH dehydrogenase subunit 5 (mitochondrion)	TCGTTAAGGAATGTCTCTTGGTT	CATAGCACCGCGCAAAGAAG	117	TCGTTAAGGAATGTCTCTTGGTTACTTTCTTATATAATGGTTAGTTTTTCTTTGGTTATGATTATTTTAGTAATGACTAATAGTTTTTTAGTTAGTTCTTCTTTGCGCGGTGCTATG
Sjc_0006511	Sjc_0006511	ATGGAAATTGACAGTTTATTTTTGGATTATACTACATCACATCCAAAGAAATATCCAATATGTATCATATTCTCCTCCAGACCTGTAGGCTCTCAAAAATTCTATCTAGGATTTGGAATTATCTCAAGTCCATGCACATCTTTTAAACAAGGAGAGAACGGACTTCTAGTGCAACCTGGCCGTCAACAGTTGTCTATGCTAAATGCTAGTGTGCGAAGAAGCAAACAAGTGGAACTTATGGAAGATTCAATGTATGTAAAAAAGCTTCCAGCTCCACGTGAAGTTTCACCACTCATACGAACTGCGCGTTGGGGATTATTAGTTGCCGGAATTGTTTACGGAGCTCTGCGTTTAAGTTATCTTACAAAAAGAGAAAAGAAGATTTCTGAACATGATCGT…	MEIDSLFLDYTTSHPKKYPICIIFSSRPVGSQKFYLGFGIISSPCTSFKQGENGLLVQPGRQQLSMLNASVRRSKQVELMEDSMYVKKLPAPREVSPLIRTARWGLLVAGIVYGALRLSYLTKREKKISEHDRAVIEKRLTEYNEWVALQKEKSLREATEAIGLPSLD	F type H transporting ATPase subunit e	TCCAGACCTGTAGGCTCTCA	GGCCAGGTTGCACTAGAAGT	106	TCCAGACCTGTAGGCTCTCAAAAATTCTATCTAGGATTTGGAATTATCTCAAGTCCATGCACATCTTTTAAACAAGGAGAGAACGGACTTCTAGTGCAACCTGGCC
Sjl-ldh	Sjc_0004045	ATGCTTATGAAACCAGTAGCTCCACAGGATACTGAACCCCAATATCGTAGCAAAGTGACTATCATTGGTGTAGGAGCAGTTGGAATGGCGGCAGCGTTCTCAACGATGCAAATAGCTGGAGAGATTGCACTAATCGATGTAGTGGCAGATAAAATTAAAGGTGAAGTTCTAGATCTTCAACATGGACAGCAGTTTTTGAAAAAATGCAAAGTTGATGGAGGTACTGATTACAAATATTCGGAAAACTCAGATATCGTTGTCATCACCGCTGGTGCGCGACAAAATGAAGGAGAGTCACGATTGAACCTAGTACAACGTAATGTCGATATATTCAAGCATATAATCCCAAACGTTGTTAAGTACAGTCCAAACTGTATCATAGTCGTCGTATCAAATCCT…	MLMKPVAPQDTEPQYRSKVTIIGVGAVGMAAAFSTMQIAGEIALIDVVADKIKGEVLDLQHGQQFLKKCKVDGGTDYKYSENSDIVVITAGARQNEGESRLNLVQRNVDIFKHIIPNVVKYSPNCIIVVVSNPVDILTYVARKLSGFPAHRVIGTGTMLDSARFRFLLGEKLGVSANSVHGYIIGEHGDSSVPVWSNVNVAGVRLASMNPKIGCKDDPENFEEIHKQVVQSAYDIIRLKGYTSWAIGLTCQSLCNSILNNLHTVYPLSVSVKGLYGIEEDVYLSLPCLVTSAGISHVIPQELSQEELVRLRKSAATIHGVINGIKW	L-lactate dehydrogenase A chain	TGGAGTTCGGTTGGCTTCAA	GTTAACCCGATCGCCCATGA	144	TGGAGTTCGGTTGGCTTCAATGAATCCAAAGATAGGATGTAAGGATGATCCTGAAAACTTTGAAGAGATACACAAGCAAGTTGTTCAAAGTGCATATGACATAATTCGTCTTAAAGGATATACTTCATGGGCGATCGGGTTAAC
las1	Sjc_0003500	ATGGATGATGATAAGCGGATAGTCGCTTGGATCGATGCCGATGAATTTAGTGAGGTCGCTAGTTATGTGTATTCATGTGAAACCTCTAAATTACATCTAGCTTGGCAGGTTATTAGAGTGTGGTTGTGTCGTATGCCTTCATCCAAAATTCCTCGGTCCATAGTCTGCACTTTTGAGCTTTTGAATGCTTACTTCGAACACTCAAGCCAAAGTATGGCTTTAGCACTCATGAGGTTTGTCTCATTACTCTCCAGTGAGTCACAAGATCGTGAAAGACCCAATTTCGCACTCCCAATCTTATCACTCTCTCGCATGGCAGGCCTACCAAGTTGGCTTGCTGACTTGCGCAATGATATAGCACATGGAATAATACCGTCTGTAGGCACACTAGAGAGTGCC…	MDDDKRIVAWIDADEFSEVASYVYSCETSKLHLAWQVIRVWLCRMPSSKIPRSIVCTFELLNAYFEHSSQSMALALMRFVSLLSSESQDRERPNFALPILSLSRMAGLPSWLADLRNDIAHGIIPSVGTLESAFWWSLKYLGEFWTSNVKYNEVRISEVNELLKSHNLTVIRYVDNLLQGKQVSQSDTKEVFKSRLSPTCFQLITNSICGYGCELLTGDLSLSNIVRECAIKLRCLLDALLSQKLIGELVLQFILGLDDDCSVETDIRLEWCITWIEAIGCHGSEKSILCNYVNGLVFDWRIACSHIMGHMCDKFRGLFVRLLAIRDPPVSQGKIKAIMNHIDVFCGGDVSKEPQTNESHTVTFTGNHWKRADSLLWAEKPFGALISSCSNFFSFTLVL…	ribosomal biogenesis protein LAS1	TTTGCGGTGGCGATGTATCT	CCGCACGTTTCCAATGGTTT	84	TTTGCGGTGGCGATGTATCTAAAGAGCCTCAGACTAACGAGTCTCATACAGTGACGTTCACTGGAAACCATTGGAAACGTGCGG
60S-rpl44	Sjc_0008099	ATGGTTAATATTCCGAAGACTAGGAATACGTTTTGCAAGAGTTCCAAATGCAAAAAACACACTTTGCATAAAGTAACCCAGTATAAAAAAGGGAAAGATTCTCTGTATGCTCAGGGTAAGCGGCGGTACGACAGGAAACAGTCAGGTTACGGTGGTCAGAGTAAACCTATTCTTAGAAAGAAAGCTAAAACGACAAAAAAGATTGTTCTACGACTAGAGTGCTCCCAGTGTAAATGTAAAAAGCAGCTAGCAATCAAGAGATGTAAACACTTTGAACTTGGAGGTGACAAGAAAAAGAAGGGTCAGATGATCACTTTTTAA	MVNIPKTRNTFCKSSKCKKHTLHKVTQYKKGKDSLYAQGKRRYDRKQSGYGGQSKPILRKKAKTTKKIVLRLECSQCKCKKQLAIKRCKHFELGGDKKKKGQMITF	60S ribosomal protein L44	GCGGTACGACAGGAAACAGT	ACTGGGAGCACTCTAGTCGT	107	GCGGTACGACAGGAAACAGTCAGGTTACGGTGGTCAGAGTAAACCTATTCTTAGAAAGAAAGCTAAAACGACAAAAAAGATTGTTCTACGACTAGAGTGCTCCCAGT
60S-rpl29	Sjc_0006359	ATGGCAAAGAGCAAGAACCATACAAGTCATAATCAAAATAAAAAGCAACACCGCAACGGAATCATTAGACCGAAGAAGCAGCGATATCCGTCACTTAAAGGCGTTGACCCCAAGTTCCTTAGAAATATGAGGTTTGCCAAGAAGCACAATAAACGTGGGAATAAGAAGGTACAGCCTGCAGTTACTCCAACAGTAGCGGGATGTAAATAA	MAKSKNHTSHNQNKKQHRNGIIRPKKQRYPSLKGVDPKFLRNMRFAKKHNKRGNKKVQPAVTPTVAGCK	60S ribosomal protein L29	AAAGGCGTTGACCCCAAGTT	CATCCCGCTACTGTTGGAGT	107	AAAGGCGTTGACCCCAAGTTCCTTAGAAATATGAGGTTTGCCAAGAAGCACAATAAACGTGGGAATAAGAAGGTACAGCCTGCAGTTACTCCAACAGTAGCGGGATG
40S-rps27	Sjc_0009230	ATGCCGCTTGCTCGTGATTTATTACACCCAACTTTTCGAGAGGAGAAACGAAAGTGCAAATTAAAACGTCTGGTCCCCTCTCCAAACTCCTTTTTCATGGATGTCAGGTGTTCAGGCTGTTTGAAAATCCAAATCGTTTTCAGTCATGCGCAAACAGCTGTAGTTTGTCCGGGATGTGACCGGGTATTGTGTCAGCCCACCGGTGGTAGAGCGCGATTAGCTGATGGATGCAGCTACCGTAAGAAGACGAGATAA	MPLARDLLHPTFREEKRKCKLKRLVPSPNSFFMDVRCSGCLKIQIVFSHAQTAVVCPGCDRVLCQPTGGRARLADGCSYRKKTR	40S ribosomal protein S27	GCCGCTTGCTCGTGATTTAT	GCCTGAACACCTGACATCCA	115	GCCGCTTGCTCGTGATTTATTACACCCAACTTTTCGAGAGGAGAAACGAAAGTGCAAATTAAAACGTCTGGTCCCCTCTCCAAACTCCTTTTTCATGGATGTCAGGTGTTCAGGC
60S-rpl34	Sjc_0002514	ATGCAGCGGTTAACGTTGAGGCGTAGGTTGTCGTACAATACCACTTCTAACAAGAGAAAAAAAGTTAAAACTCCCGGTGGCAAGGTTGTTTATATCTATGTGAAAAAACGAGGAACGTTTCCCAAATGTGGTGATTGCAAAAGTAAACTCTTTGGAATCAAGCCGTCGAGGCCTCGTGAAAGGACCTCTATGAGTAAACGACTAAAGACCGTTAACAGACCATATGGAGGCTCGCGCTGCCACACGTGTGTTCGGAATCGAATCATTCGTGCTTTCATGATGGAAGAACAAAAAGTTTTGAAGCAGCTAATCAAAGAGCAAAAAAGAAGAGAAAAGAAAACAAATGCCACAGAACATAAAAAATAA	MQRLTLRRRLSYNTTSNKRKKVKTPGGKVVYIYVKKRGTFPKCGDCKSKLFGIKPSRPRERTSMSKRLKTVNRPYGGSRCHTCVRNRIIRAFMMEEQKVLKQLIKEQKRREKKTNATEHKK	60S ribosomal protein L34	TAAAACTCCCGGTGGCAAGG	CCTCGACGGCTTGATTCCAA	106	TAAAACTCCCGGTGGCAAGGTTGTTTATATCTATGTGAAAAAACGAGGAACGTTTCCCAAATGTGGTGATTGCAAAAGTAAACTCTTTGGAATCAAGCCGTCGAGG
40S-rps20	Sjc_0006351	ATGGCAGCAATGATAGCAGAAAAGAAAGCAGACGTTCCGCAATTATCGACAACCAAATGGGTCCGGGTTACATTGACAGCCGCTAGCATCAAACCGCTCGAAAAAGTCGCTGATGGTCTCATTAAGAAAGCTAAAGACCAGAATTTGAGGGTTAAAGGCCCTGTTCGAATGCCGACAAAAGTTTTGAGGGTTACTACGCGGAAGACTCCATGTGGTGAAGGCTCAAAGACATGGGACAGGTTTCAGTTAAGAATCCACAAGCGTGTGATCGATTTACTGTCTACTGACGAAGCGACACTACAGTTGAAACACATCTATTTAGAGCCTGGCGTCAACTGTGATGTTAAAGTTTCAGGAGATTTATAG	MAAMIAEKKADVPQLSTTKWVRVTLTAASIKPLEKVADGLIKKAKDQNLRVKGPVRMPTKVLRVTTRKTPCGEGSKTWDRFQLRIHKRVIDLLSTDEATLQLKHIYLEPGVNCDVKVSGDL	40S ribosomal protein S20	AAACCGCTCGAAAAAGTCGC	CTTCCGCGTAGTAACCCTCA	114	AAACCGCTCGAAAAAGTCGCTGATGGTCTCATTAAGAAAGCTAAAGACCAGAATTTGAGGGTTAAAGGCCCTGTTCGAATGCCGACAAAAGTTTTGAGGGTTACTACGCGGAAG
